# Cell-of-Origin, not Oncogenic Effect, Determines Desmoplastic Immune Exclusion in KRAS-Driven Liver Cancer

**DOI:** 10.64898/2026.03.24.711280

**Authors:** Chun-Shan Liu, Yu-Le Wu, Daria Komkova, Viktorie Gabrielova, Zeynep Cil, Trinh Kieu Dinh, Maximilian Zehender, Martin Schneider, Nugzar Lekiashvili, Philip Puchas, Darjus F. Tschaharganeh, Mathias Heikenwälder, Silvia Affo, Christoph Springfeld, Jan Pfeiffenberger, Conrad Rauber, Peter Sauer, Osman Öcal, Patrick Michl, Ângela Gonçalves, Felix J. Hartmann, Michael T. Dill

## Abstract

Intrahepatic cholangiocarcinoma (iCCA) and hepatocellular carcinoma (HCC) are the two most common primary liver cancers and share common risk factors. Yet they exhibit distinct oncogenic driver landscapes and fundamentally different tumor microenvironments (TME), with iCCA characterised by dense desmoplastic stroma that limits therapeutic efficacy. Whether these differences reflect oncogenic context or the developmental lineage of the cancer cell has remained unresolved.

Here, using syngeneic orthotopic murine models derived from CRISPR-engineered cholangiocyte and hepatocyte organoids each carrying *Trp53* deletion and *Kras^G12D^* mutation, we show that cell-of-origin, not oncogenic pathway activation, is the dominant determinant of TME architecture. Spatial proteomics of ∼390,000 cells reveals that cholangiocyte-derived tumors develop a stromal barrier of peripherally enriched αSMA^+^ cancer-associated fibroblasts (CAFs) that physically excludes immune cells and elevates PD-1/PD-L1 engagement, whereas hepatocyte derived tumors permit broader immune infiltration. Transcriptional variance partitioning confirms lineage as the primary source of gene expression divergence. Integrating murine and human transcriptomic and secretomic datasets, we identify LAMC2 and uPA as cholangiocyte lineage-specific secreted factors that trigger CAF activation. Genetic deletion of either factor markedly impairs iCCA formation *in vivo*. These findings establish that lineage-encoded secretory programmes create a desmoplastic and immune-excluded stroma and identify LAMC2 and uPA as functionally relevant modulators of TME in KRAS-driven iCCA.
