## Supplementary Table 2 for "Cell-of-Origin, not Oncogenic Effect, Determines Desmoplastic Immune Exclusion in KRAS-Driven Liver Cancer"

### Sheet: 工作表1
Supplementary Table 2. List of sgRNA oligos and genomic DNA primers.
Name	Oligo sequence	Purpose
sgTrp53-T	caccgGTGTAATAGCTCCTGCATGG	sgRNA
sgTrp53-B	aaacCCATGCAGGAGCTATTACACc	sgRNA
sgPrss22-T	caccgCCGACTGCTGGATTGCCGGC	sgRNA
sgPrss22-B	aaacGCCGGCAATCCAGCAGTCGGc	sgRNA
sgPlau-T	caccgGGAAATGGTGACTCTTACCG	sgRNA
sgPlau-B	aaacCGGTAAGAGTCACCATTTCC	sgRNA
sgLamc2-T	caccgACCCTGCAACTGCCACTCAA	sgRNA
sgLamc2-B	aaacTTGAGTGGCAGTTGCAGGGTc	sgRNA
m_Trp53_gDNA_F2	ATAGAGACGCTGAGTCCGGTTC	gDNA PCR primer
m_Trp53_gDNA_R2	CCTAAGCCCAAGAGGAAACAGA	gDNA PCR primer
m_Kras_gDNA_F	TTTGTTGCCCTTTATTGCAGAA	gDNA PCR primer
m_Kras_gDNA_R	ATGCAAATACAAAGCACGGATG	gDNA PCR primer
Prss22-F	GTTTGAGGCCTTGCAGGGGG	gDNA PCR primer
Prss22-R	TCGCTCCCTCCCTCCCTCTT	gDNA PCR primer
Plau-F1	GCAGAAGCTGGCCTTGGAGG	gDNA PCR primer
Plau-R1	AGAGGCCACGATGGGGGAAG	gDNA PCR primer
Lamc2-F1/4	CCACTCAGCATTGACGCCGT	gDNA PCR primer
Lamc2-R1/4	AGGGGGTACAGCTCAGTGGT	gDNA PCR primer
* Sequences with lowercase for sgRNA are additional bases added to facilitate cloning at the BbsI site.
