## Supplementary Table 3 for "Cell-of-Origin, not Oncogenic Effect, Determines Desmoplastic Immune Exclusion in KRAS-Driven Liver Cancer"

### Sheet: Sheet1
Supplementary Table 3. List of antibodies for IHC.
Antibodies	Supplier	Identifier	Application	Working conditions	RRID
CK19 (clone: TROMA-III)	DSHB	cat# TROMA-III	IHC	1:10	AB_2133570
HNF4a	Abcam	cat# ab41898	IHC	1:200	AB_732976
CD44 (clone:IM7)	BioLegend	cat# 103001	IHC	0.5µg/ml	AB_312953
αSMA (clone:D4K9N)	Cell Signaling	cat# 19245	IHC	0.25	AB_2734735
CD3e (clone: EPR22667-12)	Abcam	cat# ab231775	IHC	1:5000	AB_3069561
CD8a (clone: 4SM15)	eBioscience	14-0808-82	IHC	1:100 (5ug/ml)	AB_2572860
Rabbit Anti-Rat IgG Antibody (H+L), Biotinylated	Vector Laboratories	BA-4000	IHC	1:1000	AB_2336206
Goat Anti-Rabbit IgG Antibody (H+L), Biotinylated	Vector Laboratories	BA-1000	IHC	1:1000	AB_2313606
