## Supplementary Table 4 for "Cell-of-Origin, not Oncogenic Effect, Determines Desmoplastic Immune Exclusion in KRAS-Driven Liver Cancer"

### Sheet: Shan_MIBI3_test2
Supplementary Table 4. List of antibodies for MIBI.
Target	Isotope	Metal	Supplier	Cat.	Clone	Working Conc. (μg/mL)
PD1/CD279	- (mouse)	- (mouse)	Proteintech	66220-1-Ig	4H4D1	0.375
mPD-L1	- (rabbit)	- (rabbit)	Cell signal	64988	D5V3B	N/(A (1:50 dilution)
CD8	- (rat)	- (rat)	eBioscience	14-0808-82	4SM15	3
COL1A1	69	Ga	Cell signal	72026	E8F4L	5
SMA	89	Y	Cell signal	50513	D4K9N	0.25
HH3	115	In	Cell signal	60932	D1H2	1
Rat IgG (for CD8a)	141	Pr	abcam	ab102248	poly	1
Ly6G	143	Nd	biolegend	127602	1A8	1
CD11c	146	Nd	Cell signal	97585	D1V9Y	1
CD44	148	Nd	biolegend	103002	IM7	1
LDH	152	Sm	abcam	ab219591	EP1566Y	1.5
FoxP3	153	Eu	Invitrogen	14-5773-82	FJK-16S	2
CTLA4	154	Sm	MSVA	3451-152R-01	MSVA-152R	2
G6PD	155	Gd	abcam	ab231828	EPR20668	0.5
CD31	156	Gd	R&D	AF3628	poly	1.5
PDGFRB	158	Gd	Cell signal	45176	28E1	1
CD3e	159	Tb	Ionpath	715904-20UG	EPR22667-12	1
Rabbit IgG (for PD-L1)	160	Gd	abcam	ab7085	poly	1
HNF4a	161	Dy	abcam	ab4198	K9218	1
ATP5A	162	Dy	abcam	ab14748	15H4C4	1
F4/80	163	Dy	Cell signal	70076	D2S9R	0.5
CD4	164	Dy	eBioscience	14-9766-82	4SM95	1
CD11b	165	Ho	abcam	ab133357	EPR1344	1
GLUT1	166	Er	abcam	ab252403	EPR3915	0.5
mKi67	167	Er	biolegend	652402	16A4	1
CD163	169	Tm	abcam	ab213612	EPR19518	3
panCK	170	Er	abcam	ab80826	AE1/AE3	2
mouse IgG (for PD1)	171	Yb	abcam	ab102445	poly	1
cCaps3	172	Yb	Cell signal	74860	D3E9	1
B220	173	Yb	biolegend	103249	RA3-6B2	1
Vimentin	174	Yb	Cell signal	46173	D21H3	0.5
CD45	175	Lu	Ionpath	717503-20UG	D3F8Q	0.5
NaKATPase	176	Yb	abcam	ab167390	EP1845Y	1
