## Supplementary Table 5 for "Cell-of-Origin, not Oncogenic Effect, Determines Desmoplastic Immune Exclusion in KRAS-Driven Liver Cancer"

### Sheet: Sheet1
Supplementary Table 5. List of primer sequences for RT-qPCR.
Name	Species	Forward primer	Reverse primer
Gapdh	mouse	CATCACTGCCACCCAGAAGACTG	ATGCCAGTGAGCTTCCCGTTCAG
Hprt1	mouse	CTGGTGAAAAGGACCTCTCGAAG	CCAGTTTCACTAATGACACAAACG
Acta2	mouse	TGCTGACAGAGGCACCACTGAA	CAGTTGTACGTCCAGAGGCATAG
Col1a1	mouse	CCTCAGGGTATTGCTGGACAAC	CAGAAGGACCTTGTTTGCCAGG
Fn1	mouse	CCCTATCTCTGATACCGTTGTCC	TGCCGCAACTACTGTGATTCGG
Cxcl9	mouse	CCTAGTGATAAGGAATGCACGATG	CTAGGCAGGTTTGATCTCCGTTC
Cxcl10	mouse	ATCATCCCTGCGAGCCTATCCT	GACCTTTTTTGGCTAAACGCTTTC
Ccl4	mouse	ACCCTCCCACTTCCTGCTGTTT	CTGTCTGCCTCTTTTGGTCAGG
Ccl5	mouse	CCTGCTGCTTTGCCTACCTCTC	ACACACTTGGCGGTTCCTTCGA
Ifng	mouse	CAGCAACAGCAAGGCGAAAAAGG	TTTCCGCTTCCTGAGGCTGGAT
Il-10	mouse	CGGGAAGACAATAACTGCACCC	CGGTTAGCAGTATGTTGTCCAGC
Lamc2	mouse	CAGAGTTCAGGATACGAGCAGAC	GTCTGCCAATCTTGTAGCCTCC
Plau	mouse	TATGCAGCCCCACTACTATGGC	GAATCGCCCTTGCAGGAATCTG
Prss22	mouse	TACCTGACTCCTCTGTCCGTCT	CAGAGTTCGGAGTCGATGATGG
